# RNA Binding Protein Khdrbs1 Regulates Hematopoietic Stem and Progenitor Cell Emergence via Splicing

**DOI:** 10.1101/2024.11.01.621494

**Authors:** Ilana Karp, Teresa V. Bowman

## Abstract

Definitive hematopoietic stem and progenitor cells (HSPCs) arise through an endothelial-to-hematopoietic transition (EHT), whereby endothelial cells (ECs) acquire a hemogenic fate (HE) and convert to HSPCs. EHT regulators remain incompletely understood. Utilizing published RNA-seq data of ECs, HE/HSPCs, and HSPCs, we defined the alternative splicing landscape of zebrafish EHT and potential RNA binding proteins governing the process. Employing an F0 CRISPR-Cas9 mediated mutagenesis screen, we identified zebrafish homologs of KHDRBS1 as critical for embryonic HSPC formation. Mutagenesis of *khdrbs1a/b* led to diminished HSPCs and a profound lineage shift in differentiated cells, with the greatest decrease observed in *rag+* T-cells. Treatment of mutagenized embryos with the splicing modulator E7107 partially restored HSPCs to near wildtype levels indicating Khdrbs1 splicing regulation drives EHT. Consistently, Khdrbs1 binding motifs were the only ones enriched in EHT alternative splicing events. Identification of EHT-specific splicing regulation provides a deeper understanding of cell fate tuning by splicing.
