## Supplementary material for "RNA Binding Protein Khdrbs1 Regulates Hematopoietic Stem and Progenitor Cell Emergence via Splicing": TableS5

### Sheet: Table S5
Supplemental Table 5. Sequences for sgRNA and primers for testing mutagenesis
Label	Description
sgRNA	Sequences of the sgRNAs used to mutagenize RBPs
T7E primers	Sequences to test the effectiveness of each sgRNA to mutagenize the RBPs
Geno Primers	Sequences for primers to genotype esrp2

### Sheet: sgRNA
CRISPR gRNA sequences targeting RBPs
Bolded sequences were validated as the most efficient gRNA for each gene by T7 endonuclease assay.
Guide name	Sequence
syncrip guide #1	5’CCTGGTGGCACACAGTGACC3’
syncrip guide #2	5’GCGCCTGTGTAGACGGACTC3’
khsrp guide #1	5’TACTCTTCTGTCATCGACGA3’
khsrp guide #2	5’GATCGCTTCGGCGTCGGGAA3’
tardbp guide #1	5’GATGTACATTCGAGTTGCGG3’
tardbp guide #2	5’TGTCACCTTTGCAGATGACC3’
nova1 guide #1	5’TTGATCCCCAGCTATGCCGC3’
nova1 guide #2	5’CTTCTGAGAAAGCTGTACCC3’
rbm15b guide #1	5’GTCATCAAGCGGCCAGCACG3’
rbm15b guide #2	5’GAGCGTCCAGCAGAGGAGCG3’
qkia guide #1	5’GGGAGAATTCTTGGCCCTCG3’
qkia guide #2	5’CCCGCAAGAGGGCACTCCCG3’
khdrbs1a guide #1	5’ACTCGGGGATACTGCTTCAC3’
khdrbs1a guide #2	5’AAACGTCTGCAGGAGGACAC3’
hnrnpa0a guide #1	5’AACGCTCCTTACTCCCGAGG3’
hnrnpa0a guide #2	5’ATGGTTTCGCAGCCCATCGT3’
hnrnpub guide #1	5’ATGCACGGCCACCTGCCCAA3’
hnrnpub guide #2	5’CACATGGATCCAAGCAGACC3’
hnrnpaba guide #1	5’CCTCAGGAAAATGTTCGTCG3’
hnrnpaba guide #2	5’TGGACCCCAAGTCAAACAAG3’
khdrbs1b guide #1	5’GGAAGATCCTTGGACCGCAG3’
khdrbs1b guide #2	5’CGAGGAGGACCACCCATCAG3’
mbnl1 guide #1	5’TACCTGGGTCCGGTGTCTCC3’
mbnl1 guide #2	5’CACGAGAGCAGTTGCCACGC3’
zranb2 guide #1	5’GAGTTGTAATCGATGTGGAAGGG3’
zranb2 guide #2	5’AATGAGCGAGAGGAGTCTGATGG3’
rnpc3 guide #1	5’GTGTCCATCAGAGGAACACTGGG3’
rnpc3 guide #2	5’ AAGTTCTACGTTCAAGTGAGTGG 3’

### Sheet: T7E Primers
Primer sequences for testing mutagenesis of RBPs
syncrip guide #1	Forward 5' AACTCTCTCTCTGAGTTGCGCT 3'	Reverse 5' TGAATTGGATGAGAACTTGCAG 3'
syncrip guide #2	Forward 5' AGCCTGTTTCATTGGTTTGTTT 3'	Reverse 5' TAGCGGTAAACTGTCAGCGTAA 3'
khsrp guide #1	Forward 5' GACTCAAAAAGCAGTGTGATGC 3'	Reverse 5' AGCAATGCATGATGAGAAACAT 3'
khsrp guide #2	Forward 5' GTCTCTGTTGTCCAGATTGCAG 3'	Reverse 5' AGGAAAAACACGAGAACAGCTC 3'
tardbp guide #1	Forward 5' TTTACTATTCATTCACCGTCAGC 3'	Reverse 5' CCACATAGACTAGGTTTCCCCA 3'
tardbp guide #2	Forward 5' GGTCACAGACGTCTTTATTCCC 3'	Reverse 5' AGCGTTTGAGATATGCACACTG 3'
nova1 guide #1	Forward 5' TTTTTGTTTGTGTGTGCAGAGG 3'	Reverse 5' CGATGTCCATCATTATTAAAGCC 3'
nova1 guide #2	Forward 5' GCAGAATCTATTTTTGGGGTTG 3'	Reverse 5' CTTCTGAACAATGATCTCCACG 3'
rbm15b guide #1	Forward 5' GTTTATCGGCAATTTGGATCAT 3'	Reverse 5' ATCGGGTTGCCATTAATCATAC 3'
rbm15b guide #2	Forward 5' TAAAAGAGCGAGACCTAGAGCG 3'	Reverse 5' AGTGTCTGCTGATGTCAGGTGT 3'
qkia guide #1	Forward 5' TGACATCTCTGTTTCTGAATGC 3'	Reverse 5' GACACTCTGACTTGGGTCAAT 3'
qkia guide #2	Forward 5' TGATGCAGGCATTATCTACACC 3'	Reverse 5' CTGCTAGCACGAGCTACTCATT 3'
khdrbs1a guide #1	Forward 5' CCCTTGCAGAGATTGAGAGAGT 3'	Reverse 5' CAAAGTTGAACTGAGGGGAAAC 3'
khdrbs1a guide #2	Forward 5' TGTTTCCCCTCAGTTCAACTTT 3'	Reverse 5' CCATTGTTTAAGCATGCTGTGT 3'
hnrnpa0a guide #1	Forward 5' GGTGGTAACGGCTACAATGACT 3'	Reverse 5' GAGCTGCTCTTAACACGAGACC 3'
hnrnpa0a guide #2	Forward 5' CCATTTATATTTCACCGCCATT 3'	Reverse 5' GAGTAGGTCACAAAACCGAAGC 3'
hnrnpub guide #1	Forward 5' GACCTTCACTTCAAAGTGTCCC 3'	Reverse 5' TCTTCACCAAATAAACAGCAGC 3'
hnrnpub guide #2	Forward 5' TTAATGGCATTTTGCCTCTCTT 3'	Reverse 5' GGGACACTTTGAAGTGAAGGTC 3'
hnrnpaba guide #1	Forward 5' AATGGTGAAATGTGCTCTACCA 3'	Reverse 5' TCTACACCTGATGGCTCTTTGA 3'
hnrnpaba guide #2	Forward 5' TTTGGCGAGGTATTATGAGCTT 3'	Reverse 5' TTGGTTCCACTGACATTGTGAT 3'
khdrbs1b guide #1	Forward 5' GCACTGTAGGCTTCTTCAAACA 3'	Reverse 5' TCAAAAGCAAATTTTAGGTGCC 3'
khdrbs1b guide #2	Forward 5' GGAGATGAAGTTTCTGAATGGC 3'	Reverse 5' GCTCAAACTAGAACAGTCGCAA 3'
Mbnl1 guide #1	Forward 5’ GTTTCAGCCTATGTTTTCGGTC 3’	Reverse 5’ CTGTTCTGAGCAGTTTCTGT 3’
Zranb2 guide #1	Forward 5’ AAGTGGGATGTCTGGTCTTTGT 3’	Reverse 5’ TCATCATCTTTGCTTCAGTCGT 3’
Zranb2 guide #2	Forward 5’ CCTAAATATGCCAAACTGGAGG 3’	Reverse 5’ CAAATGTCATTGACTGTCTGGG 3’
Rnpc3 guide #1	Forward 5’ tgcaaatggacataATTTGGAA 3’	Reverse 5’ CAAACACAGgtgtgtaggtgtg 3’
Rnpc3 guide #2	Forward 5’ AGCTAACGACTGGCAATTTTTC 3’	Reverse 5’ ATGCAGATAAAGGTGGCAAGAT 3’

### Sheet: Geno Primers
Primer sequences for genotyping esrp2 mutants
esrp2- fb402	Forward 5’ TGTACCCTTGTGGTCCCTGA 3’	5’ GGTCCGTACCTTATTCTCATGT 3’
